# Guitarfishes are plucked: undermanaged in global fisheries despite declining populations and high volume of unreported international trade

**DOI:** 10.1101/2022.10.05.510982

**Authors:** C. Samantha Sherman, Colin A. Simpfendorfer, Alifa B. Haque, Eric D. Digel, Patrick Zubick, Jonathan Eged, Jay H. Matsushiba, Glenn Sant, Nicholas K. Dulvy

## Abstract

Some sharks and rays are subject to fisheries catch and international trade regulations. However, the Guitarfishes (family Rhinobatidae) are a highly threatened group with minimal regulations. Substantial underreporting of catch and broad commodity codes for traded products are masking the true volume of Guitarfishes included in international trade. Here, we collate international trade information for Guitarfishes that have not readily been documented in trade, possibly due to poor resolution of molecular genetic markers, to begin to document the extent of trade. We assess the shortfall in fisheries management (M-Risk) for all species of Guitarfish based on 99 assessments across 28 countries. Globally, Guitarfishes are inadequately managed, with an average M-Risk of 45% of an ideal score, resulting in 76% of species being threatened globally. The high and unregulated catch and trade volume, paired with the management shortfalls, require global integrated improvement in fisheries management, supported by regulating international trade to sustainable levels.
