## Supplementary Data S1 for "Guitarfishes are plucked: undermanaged in global fisheries despite declining populations and high volume of unreported international trade"

### Sheet: Sheet1
Data S1. Countries with documented Guitarfish catch, export, and/or import, how catch is reported to the FAO where applicable, and sources used to determine catch and trade data.
Country	Domestic Catch	Exporter	Importer	Report to FAO as?	References (full citations in Supplementary Material)
Albania	Y			Guitarfish nei	FAO, 2022; Newell, 2017
Algeria	Y				Newell, 2017
Angola	Y	Y			Jabado et al., 2021a; Newell, 2017
Argentina	Y				Pollom et al., 2020
Australia	Y				Braccini and Murua, 2021; Moore, 2017
Bahrain	Y	Y			Ebert et al., 2017
Bangladesh	Y	Y			Haque et al., 2021
Benin	Y	Y		Common Guitarfish, Guitarfish nei	FAO, 2022; Newell, 2017
Brazil	Y		Y	Chola Guitarfish	Alvarenga et al., 2021; Anderson et al., 2021; Bernardo et al., 2020; Casselberry and Carlson, 2015; De-Franco et al., 2012; FAO, 2022; Pollom et al., 2020
Burkina Faso			Y		Jabado et al., 2021b
Cameroon	Y	Y			Jabado et al., 2021b; Newell, 2017
Cape Verde	Y				Newell, 2017
China	Y		Y		Cardeñosa et al., 2019; Haque et al., 2018; Hau et al., 2018; Mohanraj et al., 2009; Newell, 2017; Rigby et al., 2021; SEAFDEC, 2006
Colombia	Y				Payan et al., 2010
Congo	Y	Y		Guitarfish nei	FAO, 2022; Newell, 2017
Cote d'Ivoire	Y	Y		Guitarfish nei	FAO, 2022; Newell, 2017
Cyprus	Y				Newell, 2017
Democratic Republic of Congo	Y	Y			Newell, 2017
Ecuador	Y	Y			Romero-Caicedo and Carrera-Fernández, 2015
Egypt	Y				Newell, 2017
Equitorial Guinea	Y	Y			Newell, 2017
Eritrea	Y			Guitarfish nei	FAO, 2022; Jabado and Spaet, 2017
France	Y				Newell, 2017
Gabon	Y				Jabado et al., 2021b
Ghana	Y	Y	Y		Jabado et al., 2021b; Newell, 2017; Seidu et al., 2022
Greece	Y			Guitarfish nei	FAO, 2022; Giovos et al., 2020; Newell, 2017
Guinea	Y		Y		Diop and Dossa, 2019; Jabado et al., 2021b
Guinea-Bissau	Y	Y			Jabado et al., 2021b; Newell, 2017
India	Y	Y			Bhagyalekshmi and Kumar, 2021; Bineesh et al., 2017; Kyne et al., 2017; Mohanraj et al., 2009
Indonesia	Y	Y		Guitarfish nei	FAO, 2022; Praseyto et al., 2021; SEAFDEC, 2006
Iran	Y	Y			Ebert et al., 2017; Jabado and Spaet, 2017
Iraq	Y				Jabado and Spaet, 2017
Israel	Y			Common Guitarfish	FAO, 2022; Newell, 2017
Italy	Y				Newell, 2017
Japan	Y		Y		Kume et al., 2009; Newell, 2017; Rigby et al., 2021
Kuwait	Y	Y			Ebert et al., 2017; Jabado and Spaet, 2017
Lebanon	Y			Common Guitarfish	FAO, 2022; Jabado et al., 2021b; Newell, 2017
Liberia	Y	Y		Guitarfish nei	FAO, 2022; Newell, 2017
Libya	Y	Y		Guitarfish nei	FAO, 2022; Jabado et al., 2021b; Newell, 2017
Madagascar	Y	Y			Humber et al., 2017
Malaysia	Y	Y	Y		Mohanraj et al., 2009; SEAFDEC, 2006; Wainwright et al., 2018
Mali			Y		Jabado et al., 2021b; Seidu et al., 2022
Mauritania	Y	Y			Diop and Dossa, 2019; Goudswaard and Meissa, 2006; Jabado et al., 2021b
Mexico	Y		Y		Marquez-Farias, 2007; Romero-Caicedo and Carrera-Fernández, 2015
Morocco	Y				Newell, 2017
Myanmar		Y	Y		Haque et al., 2018
Nigeria	Y	Y	Y		Jabado et al., 2021b
Oman	Y	Y			Ebert et al., 2017; Jabado, 2018
Pakistan	Y	Y		Guitarfish nei	Ebert et al., 2017; Fatima et al., 2016; FAO, 2022; Moazzam and Osmany, 2020
Palestine	Y			Guitarfish nei	FAO, 2022; Newell, 2017
Peru	Y			Pacific Guitarfish	FAO, 2022; Gonzalez-Pestana et al., 2021; Iannacone et al., 2011
Philippines	Y				SEAFDEC, 2006
Qatar	Y	Y			Ebert et al., 2017; Jabado and Spaet, 2017
Senegal	Y	Y	Y	Guitarfish nei	Diop and Dossa, 2019; FAO, 2022; Jabado et al., 2021b; Newell, 2017; Seidu et al., 2022
Sierra Leone	Y				Diop and Dossa, 2019; Jabado et al., 2021b; Newell, 2017
Singapore	Y		Y		Krajangdara, 2019; Mohanraj et al., 2009; Newell, 2017; SEAFDEC, 2006; Wainwright et al., 2018
South Africa	Y				Bitalo, 2016; da Silva et al., 2015; Pradervand et al., 2007
South Korea	Y				Rigby et al., 2021
Spain	Y			Common Guitarfish	FAO, 2022; Newell, 2017
Sri Lanka	Y				Fernando et al., 2019; Kyne et al., 2017
Syria	Y				Newell, 2017
Taiwan	Y		Y		Newell, 2017; Rigby et al., 2021
Tanzania	Y	Y			Barrowclift et al., 2017
Thailand	Y	Y	Y		Clark-Shen et al., 2021; Krajangdara, 2019; Mohanraj et al., 2009; SEAFDEC, 2006
The Gambia	Y	Y	Y		Diop and Dossa, 2019; Jabado et al., 2021b; Moore, 2017; Moore et al., 2019; Newell, 2017; Seidu et al., 2022
Togo	Y	Y			Jabado et al., 2021a; Newell, 2017
Tunisia	Y				Jabado et al., 2021b; Newell, 2017
Turkey	Y				Jabado et al., 2021b; Newell, 2017
UAE	Y	Y	Y		Ebert et al., 2017; Jabado, 2018; Moore, 2012
Uruguay	Y			Chola Guitarfish	Casselberry and Carlson, 2015; FAO, 2022; Pollom et al., 2020
USA	Y				Farrugia et al., 2011; Steiner et al., 2007
Venezuela	Y				Ehemann and González-González, 2018
Western Ghana	Y				Jabado et al., 2021a
Western Sahara	Y				Newell, 2017
Yemen	Y	Y			Ebert et al., 2017
