## Supplementary Data S2 for "Guitarfishes are plucked: undermanaged in global fisheries despite declining populations and high volume of unreported international trade"

### Sheet: Sheet1
S2. Average scores for each management unit including the scores of all species assessed in the management unit.
Species	IUCN Status	Angola	Argentina	Australia	Bangladesh	Brazil	Chile	Ecuador	France	India	Indonesia	Iran	Japan	Korea, Republic of	Libya	Madagascar	Malaysia	Mexico	Nigeria	Oman	Papua New Guinea	Peru	Portugal	Spain	Sri Lanka	Taiwan	Tanzania	USA	Yemen	Avg. Species Score
Acroteriobatus andysabini	NE															49.12														49.12
Acroteriobatus annulatus	VU																													--
Acroteriobatus blochii	LC	52.63																												52.63
Acroteriobatus leucospilus	EN															49.12											32.5			40.81
Acroteriobatus ocellatus	DD																													--
Acroteriobatus omanensis	DD																			54.39										54.39
Acroteriobatus salalah	NT																			54.39										54.39
Acroteriobatus stehmanni	NE																												30.99	30.99
Acroteriobatus variegatus	CR									30															40.35					35.175
Acroteriobatus zanzibarensis	NT																										32.5			32.5
Pseudobatos buthi	VU																	49.17												49.17
Pseudobatos glaucostigmus	VU							53.33										49.17												51.25
Pseudobatos horkelii	CR		60			56.67																								58.335
Pseudobatos lentiginosus	VU					56.67												45										72.5		58.0567
Pseudobatos leucorhynchus	VU							53.33										49.17												51.25
Pseudobatos percellens	EN					48.33												45												46.665
Pseudobatos planiceps	VU						51.67	53.33										49.17				47.37								50.385
Pseudobatos prahli	VU							53.33										49.17				42.11								48.2033
Pseudobatos productus	NT																	49.17										67.5		58.335
Rhinobatos albomaculatus	CR	52.63																	21.93											37.28
Rhinobatos annandalei	CR				40.83					30		33.33								54.39					40.35					39.78
Rhinobatos austini	DD															49.12														49.12
Rhinobatos borneensis	EN																43.86													43.86
Rhinobatos holcorhynchus	DD																										32.5			32.5
Rhinobatos hynnicephalus	EN												38.33	41.67												38.33				39.4433
Rhinobatos irvinei	CR	52.63																	21.93											37.28
Rhinobatos jimbaranensis	CR										37.41						38.6													38.005
Rhinobatos lionotus	CR				40.83					30															40.35					37.06
Rhinobatos manai	LC																				35.09									35.09
Rhinobatos nudidorsalis	DD																													--
Rhinobatos penggali	EN										37.41																			37.41
Rhinobatos punctifer	NT											33.33								54.39									30.99	39.57
Rhinobatos ranongensis	VU				40.83																									40.83
Rhinobatos rhinobatos	CR	52.63							60.83						35				21.93				58.33	70						49.7867
Rhinobatos sainsburyi	LC			75.44																										75.44
Rhinobatos schlegelii	CR												38.33	41.67												38.33				39.4433
Rhinobatos whitei	CR																													--
Avg. Country Score		52.63	60	75.44	40.83	53.89	51.67	53.33	60.83	30	37.41	33.33	38.33	41.67	35	49.12	41.23	48.1275	21.93	54.39	35.09	44.74	58.33	70	40.35	38.33	32.5	70	30.99
